# Evolutionary diversity of cell-type-specific expression and stress response in Brassicaceae roots

**DOI:** 10.1101/2024.06.21.599952

**Authors:** Guannan Wang, Kook Hui Ryu, Andrea Dinneny, Jiyoung Lee, Dong-Ha Oh, Prashanth Ramachandran, Marina Oliva, Ryan Lister, José R. Dinneny, John Schiefelbein, Maheshi Dassanayake

**Author notes:** These authors contributed equally to this work (Guannan Wang, Kook Hui Ryu, Andrea Dinneny). Correspondence (J.R.D.); (J.S.); (M.D.).

## Abstract

Plants are composed of diverse cell types that facilitate adaptations to the environment, yet cross-species comparisons of such response programs at single-cell resolution remain scarce. To explore this diversity, here we profiled >200,000 root cells from five Brassicaceae species, including stress-sensitive species (*Arabidopsis thaliana, Sisymbrium irio*), extremophytes (*Eutrema salsugineum, Schrenkiella parvula*), and the polyploid crop *Camelina sativa* under control, NaCl, and abscisic acid (ABA) treatments. We developed a computational pipeline to characterize the conservation and divergence of cell-type gene expression across the Brassicaceae, revealing that approximately half of previously defined Arabidopsis cell-type markers fail to maintain conserved expression in one or more non-Arabidopsis species. Therefore, we curated a refined set of pan-Brassicaceae markers and identified orthologs whose expression profiles have diverged across lineages. Using *in situ* hybridization, we mapped distinct cortex subpopulations to specific cortical layers across species, and found flavonoid biosynthesis programs preferentially localized to the inner cortex layer, linking cortex-layer specification to metabolic specialization. Cell-type contributions to stress responses differed among species and across treatments, with lineage-specific losses of responsiveness occurring less frequently but evolutionarily more favored than lineage-specific gains. In *C. sativa*, sub-genomes contributed equally to stress responses, and homeologs with divergent responses typically lacked other signatures of functional divergence. Together, this work establishes a foundational root single-cell atlas and an analytical framework for multi-species comparative transcriptomics, providing insights into how stress responses diversify across cell types, stress-sensitive to stress-adapted species, and in crop lineages.
