## Supplementary material for "Evolutionary diversity of cell-type-specific expression and stress response in Brassicaceae roots": SupplementaryData1.xlsx

### Sheet: TableS1
Species	Condition	Replicate	Mean Reads per Cell	Median Genes per Cell	Number of Reads	Reads Mapped Confidently to Genome	Reads Mapped Confidently to Intergenic Regions	Reads Mapped Confidently to Intronic Regions	Reads Mapped Confidently to Exonic Regions	Reads Mapped Confidently to Transcriptome	Reads Mapped Antisense to Gene	Fraction Reads in Cells	Total Genes Detected	Median UMI Counts per Cell	Raw Number of Cells	Filtered Number of Cells
Arabidopsis thaliana	Ctrl	R1	43843	1364	331060794	0.639	0.106	0.003	0.529	0.486	0.042	0.796	22739	3333	7551	6604
Arabidopsis thaliana	Ctrl	R2	62295	1360	620646756	0.621	0.106	0.003	0.512	0.484	0.029	0.732	23225	2636	9963	8817
Arabidopsis thaliana	5μM ABA	R1	54848	1438	542178837	0.672	0.095	0.004	0.573	0.54	0.033	0.742	23057	3286	9885	8419
Arabidopsis thaliana	5μM ABA	R2	65783	1177	578563915	0.947	0.03	0.005	0.912	0.905	0.005	0.805	22813	2298	8795	7880
Arabidopsis thaliana	100mM NaCl	R1	94634	1918	1004540177	0.705	0.076	0.004	0.626	0.605	0.021	0.751	23522	3943	10615	8953
Arabidopsis thaliana	100mM NaCl	R2	88689	1873	676437198	0.738	0.065	0.005	0.667	0.654	0.015	0.696	23307	3749	7627	6355
Eutrema salsugenium	Ctrl	R1	73437	2721	633988836	0.807	0.036	0.01	0.76	0.761	0.009	0.931	22583	9237	8633	7733
Eutrema salsugenium	Ctrl	R2	112970	1543	972450481	0.512	0.032	0.007	0.472	0.473	0.006	0.937	22646	3275	8608	7648
Eutrema salsugenium	5μM ABA	R1	102781	2647	667876959	0.769	0.037	0.01	0.722	0.723	0.008	0.922	22431	9414	6498	5775
Eutrema salsugenium	5μM ABA	R2	92256	1211	725967354	0.417	0.03	0.006	0.381	0.382	0.005	0.918	22079	2451	7869	6843
Eutrema salsugenium	100mM NaCl	R1	61168	2643	415211508	0.675	0.038	0.009	0.629	0.628	0.009	0.914	22670	7966	6788	5975
Eutrema salsugenium	100mM NaCl	R2	98066	1440	831313456	0.614	0.037	0.01	0.568	0.569	0.008	0.818	22787	2955	8477	7566
Sisymbrium irio	Ctrl	R1	59501	2358	637793819	0.901	0.181	0.012	0.708	0.709	0.011	0.906	23111	7725	10719	9800
Sisymbrium irio	Ctrl	R2	95772	1702	861184756	0.89	0.265	0.01	0.616	0.618	0.008	0.897	22575	5197	8992	8099
Sisymbrium irio	5μM ABA	R1	60746	1843	609835541	0.885	0.231	0.01	0.644	0.644	0.01	0.895	22873	5462	10039	9077
Sisymbrium irio	5μM ABA	R2	77111	2622	718373716	0.903	0.198	0.012	0.694	0.697	0.009	0.922	22812	9846	9316	8455
Sisymbrium irio	100mM NaCl	R1	108134	1077	881837284	0.829	0.462	0.006	0.361	0.361	0.006	0.676	22610	2080	8155	7584
Sisymbrium irio	100mM NaCl	R2	82891	1197	654341761	0.892	0.252	0.01	0.63	0.629	0.01	0.804	22739	2675	7894	7219
Schrenkiella parvula	Ctrl	R1	84958	1475	658851757	0.674	0.105	0.009	0.559	0.558	0.009	0.928	22277	3465	7755	6282
Schrenkiella parvula	Ctrl	R2	35077	1036	595624157	0.555	0.116	0.011	0.428	0.428	0.009	0.766	22088	1847	16980	6345
Schrenkiella parvula	5μM ABA	R1	85548	1476	856338469	0.703	0.097	0.011	0.596	0.594	0.01	0.903	22474	3592	10010	8255
Schrenkiella parvula	5μM ABA	R2	106022	1338	701760375	0.754	0.081	0.01	0.663	0.66	0.011	0.912	22009	3251	6619	5497
Schrenkiella parvula	100mM NaCl	R1	151177	1167	670474389	0.738	0.098	0.01	0.631	0.627	0.012	0.839	21673	2434	4435	3649
Schrenkiella parvula	100mM NaCl	R2	114340	1756	798779950	0.66	0.088	0.009	0.563	0.559	0.011	0.898	22581	4222	6986	5990
Camelina sativa	Ctrl	R1	144271	3223	555157928	0.77	0.082	0.024	0.664	0.642	0.046	0.87	69188	6804	3848	2947
Camelina sativa	Ctrl	R2	94408	2580	837690563	0.628	0.093	0.017	0.518	0.495	0.041	0.603	69357	4129	8873	7727
Camelina sativa	5μM ABA	R1	129129	2282	530591986	0.719	0.081	0.022	0.616	0.584	0.054	0.866	68037	4390	4109	3489
Camelina sativa	5μM ABA	R2	91938	1395	605228851	0.784	0.072	0.026	0.686	0.687	0.025	0.671	67199	1959	6583	5943
Camelina sativa	100mM NaCl	R1	154457	1656	613812720	0.554	0.11	0.015	0.43	0.37	0.074	0.777	69883	2531	3974	3365
Camelina sativa	100mM NaCl	R2	141900	1466	643943894	0.518	0.122	0.011	0.385	0.265	0.131	0.708	71196	2208	4538	3971
