## Supplementary material for "Evolutionary diversity of cell-type-specific expression and stress response in Brassicaceae roots": SupplementaryData4.xlsx

### Sheet: _readme
Column	Explanation
OGID	Ortholog group ID
comparison	comparsions of the expression profiles
prob_same	probablity of the orthologs sharing similar expression profile
on_branch	on which brach this divergent expression was detected
pattern	probablity of pairwise orthologs sharing similar expression profile: AthEsa_AthSir_AthSpa_ EsaSir_EsaSpa_SirSpa with 1 means the probablity is smaller than 0.01, 0 means the probablity is larger than 0.01
Ath	geneID in Arabidopsis
anno	annotation from Araport 11 for the given gene

### Sheet: TableS4
OGID	comparison	prob_same	on_branch	pattern	Ath	anno	plotted
OG03808	Spa_Sir	1.33878e-07	Sir	0_1_0_1_0_1	AT2G14900	Gibberellin-regulated family protein;(source:Araport11)	yes
OG11939	Spa_Sir	2.21976e-06	Spa	0_0_1_0_1_1	AT4G10380	NOD26-like intrinsic protein 5;(source:Araport11)	yes
OG04642	Spa_Sir	1.54495e-05	Spa	0_0_1_0_1_1	AT3G16857	response regulator 1;(source:Araport11)	yes
OG14055	Spa_Sir	5.21255e-05	Spa	0_0_1_0_1_1	AT1G11260	sugar transporter 1;(source:Araport11)	yes
OG06845	Spa_Sir	5.6965e-05	Sir	0_1_0_1_0_1	AT3G54020	Inositol phosphorylceramide synthase 1;(source:Araport11)	yes
OG00185	Spa_Sir	7.28125e-05	Sir	0_1_0_1_0_1	AT4G37710	VQ motif-containing protein;(source:Araport11)	yes
OG00605	SpaSir_Esa	8.52505e-05	Esa	1_0_0_1_1_0	AT4G32690	hemoglobin 3;(source:Araport11)	yes
OG01688	SpaSir_Esa	8.7921e-05	SpaSir	0_1_1_1_1_0	AT4G18640	Leucine-rich repeat protein kinase family protein;(source:Araport11)	yes
OG13599	Spa_Sir	0.000108459	Sir	1_0_1_1_0_1	AT1G17180	glutathione S-transferase TAU 25;(source:Araport11)	yes
OG10989	SpaSir_Esa	0.000116838	SpaSir	0_1_1_1_1_0	AT2G43590	Chitinase family protein;(source:Araport11)	yes
OG12846	Spa_Sir	0.000121593	Spa	0_0_1_0_1_1	AT1G28290	arabinogalactan protein 31;(source:Araport11)	yes
OG07388	SpaSir_Esa	0.00012482	SpaSir	0_1_1_1_1_0	AT3G46900	copper transporter 2;(source:Araport11)	yes
OG15550	SpaSirEsa_Ath	0.000128494	last node	1_1_1_0_0_0	AT5G24270	Calcium-binding EF-hand family protein;(source:Araport11)	yes
OG09527	SpaSirEsa_Ath	0.00014216	last node	1_1_1_0_0_0	AT5G19140	aluminum induced protein with YGL and LRDR motifs;(source:Araport11)	yes
OG01164	Spa_Sir	0.000144438	Sir	1_0_1_1_0_1	AT4G25890	60S acidic ribosomal protein family;(source:Araport11)	yes
OG02429	SpaSir_Esa	0.000149563	SpaSir	0_1_1_1_1_0	AT2G30395	ovate family protein 17;(source:Araport11)	yes
OG15765	SpaSirEsa_Ath	0.000169402	last node	1_1_1_0_0_0	AT5G27450	mevalonate kinase;(source:Araport11)	yes
OG10809	Spa_Sir	0.000176066	Sir	0_1_0_1_0_1	AT5G46590	NAC domain containing protein 96;(source:Araport11)	yes
OG13004	Spa_Sir	0.000176585	Sir	0_1_0_1_0_1	AT1G26110	decapping 5;(source:Araport11)	yes
OG03539	SpaSirEsa_Ath	0.000192799	last node	1_1_1_0_0_0	AT2G18910	hydroxyproline-rich glycoprotein family protein;(source:Araport11)	yes
OG15996	Spa_Sir	0.00021318	Sir	0_1_0_1_0_1	AT3G29770	methyl esterase 11;(source:Araport11)	yes
OG16661	Spa_Sir	0.000236999	Sir	0_1_0_1_0_1	AT1G53380	hypothetical protein (DUF641);(source:Araport11)	yes
OG13211	Spa_Sir	0.000240304	Spa	0_0_1_0_1_1	AT1G22440	Zinc-binding alcohol dehydrogenase family protein;(source:Araport11)	yes
OG09551	Spa_Sir	0.000242516	Sir	1_0_1_1_0_1	AT5G19440	NAD(P)-binding Rossmann-fold superfamily protein;(source:Araport11)	yes
OG00563	SpaSirEsa_Ath	0.000264608	last node	1_1_1_0_0_0	AT4G33180	alpha/beta-Hydrolases superfamily protein;(source:Araport11)	yes
OG15312	Spa_Sir	0.000272787	Sir	0_1_0_1_0_1	AT5G62680	Major facilitator superfamily protein;(source:Araport11)	yes
OG02352	SpaSir_Esa	0.000289384	Esa	1_0_0_1_1_0	AT2G28900	outer plastid envelope protein 16-1;(source:Araport11)	yes
OG10968	SpaSir_Esa	0.00029467	Esa	1_0_0_1_1_0	AT2G43350	glutathione peroxidase 3;(source:Araport11)	yes
OG16095	SpaSirEsa_Ath	0.000312928	last node	1_1_1_0_0_0	AT3G27820	monodehydroascorbate reductase 4;(source:Araport11)	yes
OG06702	SpaSir_Esa	0.000326233	Esa	1_0_0_1_1_0	AT3G55720	replication factor C subunit, putative (DUF620);(source:Araport11)	yes
OG09184	SpaSir_Esa	0.00041419	Esa	1_0_0_1_1_0	AT5G14780	formate dehydrogenase;(source:Araport11)	yes
OG01068	SpaSir_Esa	0.000437129	Esa	1_0_0_1_1_0	AT4G27080	PDI-like 5-4;(source:Araport11)	yes
OG06876	SpaSirEsa_Ath	0.000440386	last node	1_1_1_0_0_0	AT3G53600	C2H2-type zinc finger family protein;(source:Araport11)	yes
OG17394	Spa_Sir	0.000457106	Sir	1_0_1_1_0_1	AT1G61260	cotton fiber (DUF761);(source:Araport11)	yes
OG06835	Spa_Sir	0.000469445	Spa	0_0_1_0_1_1	AT3G54120	Reticulon family protein;(source:Araport11)	yes
OG17935	Spa_Sir	0.0004695	Sir	0_1_0_1_0_1	AT1G77760	nitrate reductase 1;(source:Araport11)	yes
OG13258	Spa_Sir	0.000471392	Spa	0_0_1_0_1_1	AT1G21790	TRAM, LAG1 and CLN8 (TLC) lipid-sensing domain containing protein;(source:Araport11)	yes
OG18598	Spa_Sir	0.000477097	Spa	0_0_1_0_1_1	AT1G69410	eukaryotic elongation factor 5A-3;(source:Araport11)	yes
OG03201	Spa_Sir	0.000503076	Spa	0_0_1_0_1_1	AT2G39518	Uncharacterized protein family (UPF0497);(source:Araport11)	yes
OG14746	Spa_Sir	0.000528648	Sir	0_1_0_1_0_1	AT1G02816	pectinesterase (Protein of unknown function, DUF538);(source:Araport11)	yes
OG02375	SpaSirEsa_Ath	0.000542488	last node	1_1_1_0_0_0	AT2G29420	glutathione S-transferase tau 7;(source:Araport11)	yes
OG18491	Spa_Sir	0.000553003	Spa	0_0_1_0_1_1	AT1G70670	Caleosin-related family protein;(source:Araport11)	yes
OG02452	SpaSir_Esa	0.00056845	Esa	1_0_0_1_1_0	AT2G30490	cinnamate-4-hydroxylase;(source:Araport11)	yes
OG06161	SpaSirEsa_Ath	0.000577174	last node	1_1_1_0_0_0	AT5G38900	Thioredoxin superfamily protein;(source:Araport11)	yes
OG14289	SpaSirEsa_Ath	0.000577557	last node	1_1_1_0_0_0	AT1G08510	fatty acyl-ACP thioesterases B;(source:Araport11)	yes
OG11785	Spa_Sir	0.000597632	Sir	1_0_1_1_0_1	AT4G12390	pectin methylesterase inhibitor 1;(source:Araport11)	yes
OG05455	SpaSir_Esa	0.000611019	Esa	1_0_0_1_1_0	AT3G66654	Cyclophilin-like peptidyl-prolyl cis-trans isomerase family protein;(source:Araport11)	yes
OG13610	Spa_Sir	0.000618947	Spa	0_0_1_0_1_1	AT1G17090	transmembrane protein;(source:Araport11)	yes
OG06681	SpaSir_Esa	0.000627288	Esa	1_0_0_1_1_0	AT2G25690	DUF581 family protein, putative (DUF581);(source:Araport11)	yes
OG02986	Spa_Sir	0.000638231	Sir	0_1_0_1_0_1	AT2G37120	S1FA-like DNA-binding protein;(source:Araport11)	yes
OG03774	SpaSirEsa_Ath	0.000655054	last node	1_1_1_0_0_0	AT2G15680	Calcium-binding EF-hand family protein;(source:Araport11)	yes
OG18169	Spa_Sir	0.000672463	Sir	1_0_1_1_0_1	AT1G74840	Homeodomain-like superfamily protein;(source:Araport11)	yes
OG09069	SpaSirEsa_Ath	0.00071602	last node	1_1_1_0_0_0	AT5G13520	peptidase M1 family protein;(source:Araport11)	yes
OG00767	SpaSirEsa_Ath	0.000734426	last node	1_1_1_0_0_0	AT4G30670	Putative membrane lipoprotein;(source:Araport11)	yes
OG05743	SpaSirEsa_Ath	0.000750069	last node	1_1_1_0_0_0	AT3G03170	hypothetical protein;(source:Araport11)	yes
OG07469	SpaSir_Esa	0.000782023	Esa	1_0_0_1_1_0	AT5G43890	Flavin-binding monooxygenase family protein;(source:Araport11)	yes
OG08957	SpaSir_Esa	0.000797467	Esa	1_0_0_1_1_0	AT5G11810	rhomboid family protein;(source:Araport11)	yes
OG07591	SpaSir_Esa	0.000819707	SpaSir	0_1_1_1_1_0	AT5G32440	Ubiquitin system component Cue protein;(source:Araport11)	yes
OG18559	Spa_Sir	0.000821969	Sir	1_0_1_1_0_1	AT1G69840	SPFH/Band 7/PHB domain-containing membrane-associated protein family;(source:Araport11)	yes
OG18656	Spa_Sir	0.000822095	Sir	0_1_0_1_0_1	AT1G68670	myb-like transcription factor family protein;(source:Araport11)	yes
OG15276	SpaSirEsa_Ath	0.000844876	last node	1_1_1_0_0_0	AT5G63160	BTB and TAZ domain protein 1;(source:Araport11)	yes
OG10779	Spa_Sir	0.000854492	Spa	0_0_1_0_1_1	AT5G46180	ornithine-delta-aminotransferase;(source:Araport11)	yes
OG00570	SpaSirEsa_Ath	0.000870084	last node	1_1_1_0_0_0	AT4G33090	aminopeptidase M1;(source:Araport11)	yes
OG01565	SpaSir_Esa	0.000875704	SpaSir	0_1_1_1_1_0	AT4G20460	NAD(P)-binding Rossmann-fold superfamily protein;(source:Araport11)	yes
OG00700	Spa_Sir	0.000880924	Sir	0_1_0_1_0_1	AT4G31550	WRKY DNA-binding protein 11;(source:Araport11)	yes
OG15761	Spa_Sir	0.000896525	Spa	0_0_1_0_1_1	AT5G27520	peroxisomal adenine nucleotide carrier 2;(source:Araport11)	yes
OG18125	SpaSirEsa_Ath	0.000903657	last node	1_1_1_0_0_0	AT1G75270	dehydroascorbate reductase 2;(source:Araport11)	yes
OG05876	Spa_Sir	0.000931346	Sir	1_0_1_1_0_1	AT3G01520	Adenine nucleotide alpha hydrolases-like superfamily protein;(source:Araport11)	yes
OG10916	Spa_Sir	0.000939679	Sir	0_1_0_1_0_1	AT2G01180	phosphatidic acid phosphatase 1;(source:Araport11)	yes
OG07685	Spa_Sir	0.000972747	Sir	0_1_0_1_0_1	AT3G62650	hypothetical protein;(source:Araport11)	yes
OG18162	Spa_Sir	0.000994354	Sir	0_1_0_1_0_1	AT1G74910	ADP-glucose pyrophosphorylase family protein;(source:Araport11)	yes
OG09665	SpaSir_Esa	0.000994622	Esa	1_0_0_1_1_0	AT5G20840	Phosphoinositide phosphatase family protein;(source:Araport11)	yes
OG11274	Spa_Sir	0.0010119	Sir	1_0_1_1_0_1	AT2G47270	transcription factor UPBEAT protein;(source:Araport11)	yes
OG03868	Spa_Sir	0.00102094	Sir	0_1_0_1_0_1	AT2G12400	plasma membrane fusion protein;(source:Araport11)	yes
OG03659	Spa_Sir	0.00102998	Sir	0_1_0_1_0_1	AT2G17450	RING-H2 finger A3A;(source:Araport11)	yes
OG09115	SpaSirEsa_Ath	0.00103851	last node	1_1_1_0_0_0	AT5G13980	Glycosyl hydrolase family 38 protein;(source:Araport11)	yes
OG07525	Spa_Sir	0.00108356	Sir	0_1_0_1_0_1	AT5G43150	elongation factor;(source:Araport11)	yes
OG05811	Spa_Sir	0.00114212	Sir	0_1_0_1_0_1	AT3G02350	galacturonosyltransferase 9;(source:Araport11)	yes
OG15205	SpaSirEsa_Ath	0.0011484	last node	1_1_1_0_0_0	AT5G64080	Bifunctional inhibitor/lipid-transfer protein/seed storage 2S albumin superfamily protein;(source:Araport11)	yes
OG04685	SpaSir_Esa	0.00118534	Esa	1_0_0_1_1_0	AT3G16240	delta tonoplast integral protein;(source:Araport11)	yes
OG04737	SpaSir_Esa	0.00118791	Esa	1_0_0_1_1_0	AT3G15660	glutaredoxin 4;(source:Araport11)	yes
OG12595	Spa_Sir	0.00119079	Spa	0_0_1_0_1_1	AT1G32090	early-responsive to dehydration stress protein (ERD4);(source:Araport11)	yes
OG14514	Spa_Sir	0.00120011	Spa	0_0_1_0_1_1	AT1G05680	Uridine diphosphate glycosyltransferase 74E2;(source:Araport11)	yes
OG01463	Spa_Sir	0.00120329	Sir	0_1_0_1_0_1	AT4G22070	WRKY DNA-binding protein 31;(source:Araport11)	yes
OG15308	Spa_Sir	0.00120995	Sir	1_0_1_1_0_1	AT5G62740	SPFH/Band 7/PHB domain-containing membrane-associated protein family;(source:Araport11)	yes
OG01206	SpaSir_Esa	0.00121414	Esa	1_0_0_1_1_0	AT4G25400	basic helix-loop-helix (bHLH) DNA-binding superfamily protein;(source:Araport11)	yes
OG14463	SpaSir_Esa	0.00124238	Esa	1_0_0_1_1_0	AT1G06290	acyl-CoA oxidase 3;(source:Araport11)	yes
OG10896	Spa_Sir	0.00124832	Sir	0_1_0_1_0_1	AT5G47720	Thiolase family protein;(source:Araport11)	yes
OG13442	Spa_Sir	0.00127125	Sir	1_0_1_1_0_1	AT1G19310	RING/U-box superfamily protein;(source:Araport11)	yes
OG00887	Spa_Sir	0.0013001	Sir	1_0_1_1_0_1	AT4G29210	gamma-glutamyl transpeptidase 4;(source:Araport11)	yes
OG16590	SpaSir_Esa	0.00130409	Esa	1_0_0_1_1_0	AT1G55190	PRA1 (Prenylated rab acceptor) family protein;(source:Araport11)	yes
OG12493	Spa_Sir	0.00132476	Spa	0_0_1_0_1_1	AT1G33800	glucuronoxylan 4-O-methyltransferase-like protein (DUF579);(source:Araport11)	yes
OG15050	SpaSirEsa_Ath	0.0013662	last node	1_1_1_0_0_0	AT5G65780	branched-chain amino acid aminotransferase 5 / branched-chain amino acid transaminase 5 (BCAT5);(source:Araport11)	yes
OG04939	Spa_Sir	0.00138864	Spa	0_0_1_0_1_1	AT3G13330	proteasome activating protein 200;(source:Araport11)	yes
OG00901	SpaSirEsa_Ath	0.0014079	last node	1_1_1_0_0_0	AT4G29010	Enoyl-CoA hydratase/isomerase family;(source:Araport11)	yes
OG17049	SpaSir_Esa	0.00144675	Esa	1_0_0_1_1_0	AT1G47710	Serine protease inhibitor (SERPIN) family protein;(source:Araport11)	yes
OG10220	SpaSir_Esa	0.0014531	Esa	1_0_0_1_1_0	AT5G55190	RAN GTPase 3;(source:Araport11)	yes
OG03237	SpaSirEsa_Ath	0.00146482	last node	1_1_1_0_0_0	AT2G39970	Mitochondrial substrate carrier family protein;(source:Araport11)	yes
OG14993	Spa_Sir	0.00146584	Sir	0_1_0_1_0_1	AT5G67140	F-box/RNI-like superfamily protein;(source:Araport11)	yes
OG16366	SpaSirEsa_Ath	0.00147603	last node	1_1_1_0_0_0	AT2G02180	tobamovirus multiplication protein 3;(source:Araport11)	yes
OG18797	Spa_Sir	0.00147986	Sir	1_0_1_1_0_1	AT1G65980	thioredoxin-dependent peroxidase 1;(source:Araport11)	yes
OG03671	SpaSir_Esa	0.0014981	Esa	1_0_0_1_1_0	AT2G17300	hypothetical protein;(source:Araport11)	yes
OG10859	SpaSirEsa_Ath	0.00150659	last node	1_1_1_0_0_0	AT5G47220	ethylene responsive element binding factor 2;(source:Araport11)	yes
OG13555	SpaSir_Esa	0.00151888	Esa	1_0_0_1_1_0	AT1G17745	D-3-phosphoglycerate dehydrogenase;(source:Araport11)	yes
OG07427	SpaSir_Esa	0.00153534	Esa	1_0_0_1_1_0	AT5G44350	ethylene-responsive nuclear protein-like protein;(source:Araport11)	yes
OG05824	SpaSir_Esa	0.00153629	Esa	1_0_0_1_1_0	AT3G02170	longifolia2;(source:Araport11)	yes
OG18914	SpaSir_Esa	0.00154823	Esa	1_0_0_1_1_0	AT1G64980	Nucleotide-diphospho-sugar transferases superfamily protein;(source:Araport11)	yes
OG14808	SpaSir_Esa	0.00156462	Esa	1_0_0_1_1_0	AT1G01240	transmembrane protein;(source:Araport11)	yes
OG14283	SpaSir_Esa	0.0015982	Esa	1_0_0_1_1_0	AT1G08570	atypical CYS HIS rich thioredoxin 4;(source:Araport11)	yes
OG01302	Spa_Sir	0.00160047	Sir	0_1_0_1_0_1	AT4G24380	dihydrofolate reductase;(source:Araport11)	yes
OG07066	SpaSir_Esa	0.00160745	SpaSir	0_1_1_1_1_0	AT3G51250	Senescence/dehydration-associated protein-like protein;(source:Araport11)	yes
OG16090	SpaSir_Esa	0.00160779	Esa	1_0_0_1_1_0	AT3G27880	hypothetical protein (DUF1645);(source:Araport11)	yes
OG05777	Spa_Sir	0.00161319	Sir	0_1_0_1_0_1	AT3G02780	isopentenyl pyrophosphate:dimethylallyl pyrophosphate isomerase 2;(source:Araport11)	yes
OG18418	SpaSirEsa_Ath	0.00161328	last node	1_1_1_0_0_0	AT1G71695	Peroxidase superfamily protein;(source:Araport11)	yes
OG09592	SpaSirEsa_Ath	0.00161688	last node	1_1_1_0_0_0	AT5G19900	PRLI-interacting factor;(source:Araport11)	yes
OG03654	SpaSirEsa_Ath	0.00162934	last node	1_1_1_0_0_0	AT2G17520	Endoribonuclease/protein kinase IRE1-like protein;(source:Araport11)	yes
OG09426	SpaSir_Esa	0.00164644	SpaSir	0_1_1_1_1_0	AT5G17820	Peroxidase superfamily protein;(source:Araport11)	yes
OG13312	Spa_Sir	0.0016528	Sir	0_1_0_1_0_1	AT1G21010	poly polymerase;(source:Araport11)	yes
OG02224	Spa_Sir	0.00165812	Sir	0_1_0_1_0_1	AT4G12650	Endomembrane protein 70 protein family;(source:Araport11)	yes
OG05827	SpaSirEsa_Ath	0.00167578	last node	1_1_1_0_0_0	AT3G02140	AFP2 (ABI five-binding protein 2) family protein;(source:Araport11)	yes
OG17225	SpaSirEsa_Ath	0.00169396	last node	1_1_1_0_0_0	AT1G63840	RING/U-box superfamily protein;(source:Araport11)	yes
OG16613	Spa_Sir	0.00170213	Sir	1_0_1_1_0_1	AT1G54120	hypothetical protein;(source:Araport11)	yes
OG16541	SpaSir_Esa	0.00175676	Esa	1_0_0_1_1_0	AT1G55840	Sec14p-like phosphatidylinositol transfer family protein;(source:Araport11)	yes
OG15172	Spa_Sir	0.0017579	Sir	1_0_1_1_0_1	AT5G64430	Octicosapeptide/Phox/Bem1p family protein;(source:Araport11)	yes
OG15214	SpaSir_Esa	0.00180987	Esa	1_0_0_1_1_0	AT5G63980	SAL1 phosphatase-like protein;(source:Araport11)	yes
OG11307	Spa_Sir	0.00181074	Spa	0_0_1_0_1_1	AT2G47710	Adenine nucleotide alpha hydrolases-like superfamily protein;(source:Araport11)	yes
OG01275	SpaSir_Esa	0.00181366	Esa	1_0_0_1_1_0	AT4G24670	tryptophan aminotransferase related 2;(source:Araport11)	yes
OG03717	SpaSirEsa_Ath	0.00182231	last node	1_1_1_0_0_0	AT2G16710	Iron-sulfur cluster biosynthesis family protein;(source:Araport11)	yes
OG03977	SpaSir_Esa	0.00183336	Esa	1_0_0_1_1_0	AT2G25950	PITH domain protein (DUF1000);(source:Araport11)	yes
OG00321	Spa_Sir	0.00183497	Spa	0_0_1_0_1_1	AT4G35985	Senescence/dehydration-associated protein-like protein;(source:Araport11)	yes
OG02376	Spa_Sir	0.0018532	Sir	1_0_1_1_0_1	AT2G29450	glutathione S-transferase tau 5;(source:Araport11)	yes
OG08830	Spa_Sir	0.00186724	Sir	0_1_0_1_0_1	AT5G10160	Thioesterase superfamily protein;(source:Araport11)	yes
OG11000	Spa_Sir	0.00188565	Spa	0_0_1_0_1_1	AT2G43780	cytochrome oxidase assembly protein;(source:Araport11)	yes
OG10223	Spa_Sir	0.00189567	Sir	1_0_1_1_0_1	AT5G55140	ribosomal protein L30 family protein;(source:Araport11)	yes
OG08206	SpaSirEsa_Ath	0.00189951	last node	1_1_1_0_0_0	AT5G01490	cation exchanger 4;(source:Araport11)	yes
OG11168	SpaSir_Esa	0.00191155	Esa	1_0_0_1_1_0	AT2G45820	Remorin family protein;(source:Araport11)	yes
OG12008	SpaSir_Esa	0.00191815	Esa	1_0_0_1_1_0	AT4G09160	SEC14 cytosolic factor family protein / phosphoglyceride transfer family protein;(source:Araport11)	yes
OG15170	SpaSirEsa_Ath	0.00192969	last node	1_1_1_0_0_0	AT5G64460	Phosphoglycerate mutase family protein;(source:Araport11)	yes
OG17725	Spa_Sir	0.0019436	Sir	1_0_1_1_0_1	AT1G80450	VQ motif-containing protein;(source:Araport11)	yes
OG05588	SpaSirEsa_Ath	0.00196072	last node	1_1_1_0_0_0	AT3G05220	Heavy metal transport/detoxification superfamily protein;(source:Araport11)	yes
OG01413	Spa_Sir	0.00197623	Sir	0_1_0_1_0_1	AT4G22820	A20/AN1-like zinc finger family protein;(source:Araport11)	yes
OG06421	Spa_Sir	0.001978	Sir	1_0_1_1_0_1	AT2G22480	phosphofructokinase 5;(source:Araport11)	yes
OG09621	SpaSirEsa_Ath	0.00198293	last node	1_1_1_0_0_0	AT5G20230	blue-copper-binding protein;(source:Araport11)	yes
OG15320	SpaSirEsa_Ath	0.00198824	last node	1_1_1_0_0_0	AT5G62580	ARM repeat superfamily protein;(source:Araport11)	yes
OG14568	SpaSir_Esa	0.00199361	Esa	1_0_0_1_1_0	AT1G05010	ethylene-forming enzyme;(source:Araport11)	yes
OG18722	Spa_Sir	0.00200759	Spa	0_0_1_0_1_1	AT1G67950	RNA-binding (RRM/RBD/RNP motifs) family protein;(source:Araport11)	yes
OG06018	SpaSir_Esa	0.0020267	Esa	1_0_0_1_1_0	AT5G40890	chloride channel A;(source:Araport11)	yes
OG00774	Spa_Sir	0.00205952	Spa	0_0_1_0_1_1	AT4G30600	signal recognition particle receptor alpha subunit family protein;(source:Araport11)	yes
OG04072	SpaSirEsa_Ath	0.0020643	last node	1_1_1_0_0_0	AT2G20562	taximin;(source:Araport11)	yes
OG14900	Spa_Sir	0.00207569	Spa	0_0_1_0_1_1	AT5G66050	Wound-responsive family protein;(source:Araport11)	yes
OG08801	Spa_Sir	0.0020786	Spa	0_0_1_0_1_1	AT5G09850	Transcription elongation factor (TFIIS) family protein;(source:Araport11)	yes
OG04379	SpaSir_Esa	0.00208042	Esa	1_0_0_1_1_0	AT3G19970	alpha/beta-Hydrolases superfamily protein;(source:Araport11)	yes
OG11235	Spa_Sir	0.00208162	Sir	0_1_0_1_0_1	AT2G46680	homeobox 7;(source:Araport11)	yes
OG10873	SpaSir_Esa	0.00208337	Esa	1_0_0_1_1_0	AT5G47450	tonoplast intrinsic protein 2;(source:Araport11)	yes
OG09087	Spa_Sir	0.00208568	Sir	0_1_0_1_0_1	AT5G13710	sterol methyltransferase 1;(source:Araport11)	yes
OG02792	SpaSir_Esa	0.00211845	Esa	1_0_0_1_1_0	AT2G34900	Transcription factor GTE6;(source:Araport11)	yes
OG05921	SpaSirEsa_Ath	0.0021422	last node	1_1_1_0_0_0	AT3G02070	Cysteine proteinases superfamily protein;(source:Araport11)	yes
OG16849	Spa_Sir	0.00214329	Sir	0_1_0_1_0_1	AT1G50630	extracellular ligand-gated ion channel protein (DUF3537);(source:Araport11)	yes
OG08227	SpaSir_Esa	0.00221049	Esa	1_0_0_1_1_0	AT5G01210	HXXXD-type acyl-transferase family protein;(source:Araport11)	yes
OG05568	SpaSir_Esa	0.00222141	Esa	1_0_0_1_1_0	AT3G05500	Rubber elongation factor protein (REF);(source:Araport11)	yes
OG08086	SpaSir_Esa	0.00224127	Esa	1_0_0_1_1_0	AT3G56910	plastid-specific 50S ribosomal protein 5;(source:Araport11)	yes
OG08257	Spa_Sir	0.00225807	Sir	0_1_0_1_0_1	AT5G02230	Haloacid dehalogenase-like hydrolase (HAD) superfamily protein;(source:Araport11)	yes
OG11488	Spa_Sir	0.00226824	Sir	0_1_0_1_0_1	AT5G49810	methionine S-methyltransferase;(source:Araport11)	yes
OG10072	Spa_Sir	0.00231425	Sir	0_1_0_1_0_1	AT5G57090	Auxin efflux carrier family protein;(source:Araport11)	yes
OG17125	SpaSir_Esa	0.00233738	Esa	1_0_0_1_1_0	AT1G44760	Adenine nucleotide alpha hydrolases-like superfamily protein;(source:Araport11)	yes
OG15077	Spa_Sir	0.00235336	Sir	0_1_0_1_0_1	AT5G65470	O-fucosyltransferase family protein;(source:Araport11)	yes
OG18152	Spa_Sir	0.00236169	Spa	0_0_1_0_1_1	AT1G75020	lysophosphatidyl acyltransferase 4;(source:Araport11)	yes
OG03396	Spa_Sir	0.00236838	Sir	0_1_0_1_0_1	AT2G41790	Insulinase (Peptidase family M16) family protein;(source:Araport11)	yes
OG00719	Spa_Sir	0.00238138	Sir	0_1_0_1_0_1	AT4G31320	SAUR-like auxin-responsive protein family;(source:Araport11)	yes
OG16151	SpaSirEsa_Ath	0.00238961	last node	1_1_1_0_0_0	AT3G27080	translocase of outer membrane 20 kDa subunit 3;(source:Araport11)	yes
OG10953	SpaSir_Esa	0.0024227	Esa	1_0_0_1_1_0	AT2G26570	WEAK CHLOROPLAST MOVEMENT UNDER BLUE LIGHT-like protein (DUF827);(source:Araport11)	yes
OG10836	SpaSir_Esa	0.00244507	SpaSir	0_1_1_1_1_0	AT5G46910	Transcription factor jumonji (jmj) family protein / zinc finger (C5HC2 type) family protein;(source:Araport11)	yes
OG12589	SpaSir_Esa	0.00244698	Esa	1_0_0_1_1_0	AT1G32170	xyloglucan endotransglucosylase/hydrolase 30;(source:Araport11)	yes
OG11092	Spa_Sir	0.00247594	Sir	0_1_0_1_0_1	AT2G44940	Integrase-type DNA-binding superfamily protein;(source:Araport11)	yes
OG16272	SpaSir_Esa	0.00247956	Esa	1_0_0_1_1_0	AT2G04030	Chaperone protein htpG family protein;(source:Araport11)	yes
OG03545	SpaSir_Esa	0.00250495	Esa	1_0_0_1_1_0	AT2G18740	Small nuclear ribonucleoprotein family protein;(source:Araport11)	yes
OG01233	SpaSir_Esa	0.00252861	Esa	1_0_0_1_1_0	AT4G25130	peptide met sulfoxide reductase 4;(source:Araport11)	yes
OG08350	Spa_Sir	0.00256344	Sir	0_1_0_1_0_1	AT5G03700	D-mannose binding lectin protein with Apple-like carbohydrate-binding domain-containing protein;(source:Araport11)	yes
OG06184	SpaSir_Esa	0.0025641	Esa	1_0_0_1_1_0	AT5G38630	cytochrome B561-1;(source:Araport11)	yes
OG09161	Spa_Sir	0.00256668	Sir	0_1_0_1_0_1	AT5G14500	aldose 1-epimerase family protein;(source:Araport11)	yes
OG00424	SpaSirEsa_Ath	0.00261968	last node	1_1_1_0_0_0	AT4G34750	SAUR-like auxin-responsive protein family;(source:Araport11)	yes
OG13779	Spa_Sir	0.00262615	Sir	0_1_0_1_0_1	AT1G14740	class I heat shock protein, putative (DUF1423);(source:Araport11)	yes
OG07634	SpaSir_Esa	0.00263132	Esa	1_0_0_1_1_0	AT3G63250	homocysteine methyltransferase 2;(source:Araport11)	yes
OG02795	Spa_Sir	0.00264716	Spa	0_0_1_0_1_1	AT2G34930	disease resistance family protein / LRR family protein;(source:Araport11)	yes
OG10033	Spa_Sir	0.00264817	Spa	0_0_1_0_1_1	AT5G57655	xylose isomerase family protein;(source:Araport11)	yes
OG09798	Spa_Sir	0.00267867	Sir	0_1_0_1_0_1	AT5G60640	PDI-like 1-4;(source:Araport11)	yes
OG18196	Spa_Sir	0.00271228	Sir	1_0_1_1_0_1	AT1G74450	BPS1-like protein (DUF793);(source:Araport11)	yes
OG04860	Spa_Sir	0.00279792	Sir	0_1_0_1_0_1	AT3G14220	GDSL-like Lipase/Acylhydrolase superfamily protein;(source:Araport11)	yes
OG03897	Spa_Sir	0.0028007	Sir	0_1_0_1_0_1	AT5G35080	ER lectin-like protein;(source:Araport11)	yes
OG10199	SpaSirEsa_Ath	0.0028226	last node	1_1_1_0_0_0	AT5G55480	SHV3-like 1;(source:Araport11)	yes
OG13994	Spa_Sir	0.00286275	Sir	0_1_0_1_0_1	AT1G12010	2-oxoglutarate (2OG) and Fe(II)-dependent oxygenase superfamily protein;(source:Araport11)	yes
OG05358	Spa_Sir	0.00289457	Sir	1_0_1_1_0_1	AT3G07770	HEAT SHOCK PROTEIN 89.1;(source:Araport11)	yes
OG08464	SpaSirEsa_Ath	0.0029253	last node	1_1_1_0_0_0	AT5G05220	hypothetical protein;(source:Araport11)	yes
OG08033	SpaSirEsa_Ath	0.00294548	last node	1_1_1_0_0_0	AT3G57630	exostosin family protein;(source:Araport11)	yes
OG18190	Spa_Sir	0.0029695	Sir	0_1_0_1_0_1	AT1G74510	Galactose oxidase/kelch repeat superfamily protein;(source:Araport11)	yes
OG01330	Spa_Sir	0.0029935	Sir	0_1_0_1_0_1	AT4G24110	NADP-specific glutamate dehydrogenase;(source:Araport11)	yes
OG18036	Spa_Sir	0.00300182	Sir	0_1_0_1_0_1	AT1G76400	Ribophorin I;(source:Araport11)	yes
OG08583	SpaSirEsa_Ath	0.00301991	last node	1_1_1_0_0_0	AT5G06700	trichome birefringence-like protein (DUF828);(source:Araport11)	yes
OG03662	Spa_Sir	0.00303361	Spa	0_0_1_0_1_1	AT2G17420	NADPH-dependent thioredoxin reductase A;(source:Araport11)	yes
OG02035	SpaSir_Esa	0.00303799	Esa	1_0_0_1_1_0	AT4G14880	O-acetylserine (thiol) lyase (OAS-TL) isoform A1;(source:Araport11)	yes
OG08388	SpaSirEsa_Ath	0.00303932	last node	1_1_1_0_0_0	AT5G04200	metacaspase 9;(source:Araport11)	yes
OG15985	Spa_Sir	0.00305609	Spa	0_0_1_0_1_1	AT3G30390	Transmembrane amino acid transporter family protein;(source:Araport11)	yes
OG17961	SpaSir_Esa	0.00306557	Esa	1_0_0_1_1_0	AT1G01720	NAC (No Apical Meristem) domain transcriptional regulator superfamily protein;(source:Araport11)	yes
OG04437	Spa_Sir	0.00308646	Spa	0_0_1_0_1_1	AT3G19320	Leucine-rich repeat (LRR) family protein;(source:Araport11)	yes
OG10893	Spa_Sir	0.00315489	Sir	1_0_1_1_0_1	AT5G47690	binding protein;(source:Araport11)	yes
OG07812	SpaSir_Esa	0.00315615	Esa	1_0_0_1_1_0	AT3G61050	Calcium-dependent lipid-binding (CaLB domain) family protein;(source:Araport11)	yes
OG17905	SpaSirEsa_Ath	0.00319731	last node	1_1_1_0_0_0	AT1G78110	nucleolar GTP-binding protein;(source:Araport11)	yes
OG16007	Spa_Sir	0.00319906	Spa	0_0_1_0_1_1	AT3G29360	UDP-glucose 6-dehydrogenase family protein;(source:Araport11)	yes
OG04660	Spa_Sir	0.00320494	Sir	1_0_1_1_0_1	AT3G16570	rapid alkalinization factor 23;(source:Araport11)	yes
OG04428	Spa_Sir	0.003223	Sir	0_1_0_1_0_1	AT3G19450	GroES-like zinc-binding alcohol dehydrogenase family protein;(source:Araport11)	yes
OG14042	SpaSir_Esa	0.00322771	Esa	1_0_0_1_1_0	AT1G11480	eukaryotic translation initiation factor-like protein;(source:Araport11)	yes
OG01236	Spa_Sir	0.00324095	Sir	0_1_0_1_0_1	AT4G25100	Fe superoxide dismutase 1;(source:Araport11)	yes
OG14949	Spa_Sir	0.00337237	Sir	0_1_0_1_0_1	AT5G66680	dolichyl-diphosphooligosaccharide-protein glycosyltransferase 48kDa subunit family protein;(source:Araport11)	yes
OG05797	SpaSir_Esa	0.00342463	Esa	1_0_0_1_1_0	AT3G02560	Ribosomal protein S7e family protein;(source:Araport11)	yes
OG02067	Spa_Sir	0.00343827	Spa	0_0_1_0_1_1	AT4G14560	indole-3-acetic acid inducible;(source:Araport11)	yes
OG12424	SpaSirEsa_Ath	0.00344205	last node	1_1_1_0_0_0	AT3G44590	60S acidic ribosomal protein family;(source:Araport11)	yes
OG15236	Spa_Sir	0.00347696	Sir	0_1_0_1_0_1	AT5G63640	ENTH/VHS/GAT family protein;(source:Araport11)	yes
OG07690	Spa_Sir	0.00349138	Spa	0_0_1_0_1_1	AT3G62580	Late embryogenesis abundant protein (LEA) family protein;(source:Araport11)	yes
OG09663	SpaSirEsa_Ath	0.00353981	last node	1_1_1_0_0_0	AT5G20820	SAUR-like auxin-responsive protein family;(source:Araport11)	yes
OG05393	SpaSir_Esa	0.00357342	Esa	1_0_0_1_1_0	AT3G07370	carboxyl terminus of HSC70-interacting protein;(source:Araport11)	yes
OG09246	SpaSir_Esa	0.00362241	Esa	1_0_0_1_1_0	AT5G15600	SPIRAL1-like4;(source:Araport11)	yes
OG10549	SpaSirEsa_Ath	0.00362711	last node	1_1_1_0_0_0	AT5G50920	CLPC homologue 1;(source:Araport11)	yes
OG01812	SpaSirEsa_Ath	0.00376868	last node	1_1_1_0_0_0	AT4G17340	tonoplast intrinsic protein 2;(source:Araport11)	yes
OG08432	SpaSirEsa_Ath	0.00377984	last node	1_1_1_0_0_0	AT5G04860	splicing factor 3A subunit;(source:Araport11)	yes
OG07096	Spa_Sir	0.00378269	Sir	0_1_0_1_0_1	AT3G50910	netrin receptor DCC;(source:Araport11)	yes
OG14877	SpaSir_Esa	0.00381283	Esa	1_0_0_1_1_0	AT1G02080	transcription regulator;(source:Araport11)	yes
OG05634	SpaSirEsa_Ath	0.00381638	last node	1_1_1_0_0_0	AT3G04630	WVD2-like 1;(source:Araport11)	yes
OG18290	Spa_Sir	0.00382352	Sir	0_1_0_1_0_1	AT1G73260	kunitz trypsin inhibitor 1;(source:Araport11)	yes
OG11242	SpaSirEsa_Ath	0.00386918	last node	1_1_1_0_0_0	AT2G46800	zinc transporter;(source:Araport11)	yes
OG04121	Spa_Sir	0.00392423	Spa	0_0_1_0_1_1	AT3G23530	Cyclopropane-fatty-acyl-phospholipid synthase;(source:Araport11)	yes
OG00762	SpaSir_Esa	0.00394332	Esa	1_0_0_1_1_0	AT4G30780	ATP-dependent DNA helicase;(source:Araport11)	yes
OG15138	SpaSir_Esa	0.00396038	Esa	1_0_0_1_1_0	AT5G64810	WRKY DNA-binding protein 51;(source:Araport11)	yes
OG06440	SpaSir_Esa	0.00396801	SpaSir	0_1_1_1_1_0	AT2G22720	SPT2 chromatin protein;(source:Araport11)	yes
OG03491	Spa_Sir	0.00397832	Sir	1_0_1_1_0_1	AT2G43080	P4H isoform 1;(source:Araport11)	yes
OG04114	SpaSirEsa_Ath	0.00403792	last node	1_1_1_0_0_0	AT3G24180	Beta-glucosidase, GBA2 type family protein;(source:Araport11)	yes
OG10165	SpaSirEsa_Ath	0.00404609	last node	1_1_1_0_0_0	AT5G55850	RPM1-interacting protein 4 (RIN4) family protein;(source:Araport11)	yes
OG12537	SpaSirEsa_Ath	0.00406076	last node	1_1_1_0_0_0	AT1G32860	Glycosyl hydrolase superfamily protein;(source:Araport11)	yes
OG12779	SpaSir_Esa	0.00408065	Esa	1_0_0_1_1_0	AT1G29390	cold regulated 314 thylakoid membrane 2;(source:Araport11)	yes
OG10787	Spa_Sir	0.00411707	Sir	0_1_0_1_0_1	AT5G46250	RNA-binding protein;(source:Araport11)	yes
OG01668	SpaSirEsa_Ath	0.0041369	last node	1_1_1_0_0_0	AT4G18930	RNA ligase/cyclic nucleotide phosphodiesterase family protein;(source:Araport11)	yes
OG14742	Spa_Sir	0.00416715	Spa	0_0_1_0_1_1	AT1G02860	SPX (SYG1/Pho81/XPR1) domain-containing protein;(source:Araport11)	yes
OG07611	SpaSir_Esa	0.004188	Esa	1_0_0_1_1_0	AT5G34940	glucuronidase 3;(source:Araport11)	yes
OG15052	SpaSir_Esa	0.00420647	Esa	1_0_0_1_1_0	AT5G65750	2-oxoglutarate dehydrogenase, E1 component;(source:Araport11)	yes
OG18679	SpaSir_Esa	0.00427041	SpaSir	0_1_1_1_1_0	AT1G68440	transmembrane protein;(source:Araport11)	yes
OG18003	Spa_Sir	0.00427317	Spa	0_0_1_0_1_1	AT1G76880	Duplicated homeodomain-like superfamily protein;(source:Araport11)	yes
OG06303	Spa_Sir	0.00428507	Sir	1_0_1_1_0_1	AT5G36880	acetyl-CoA synthetase;(source:Araport11)	yes
OG09904	SpaSir_Esa	0.00434628	Esa	1_0_0_1_1_0	AT5G59140	BTB/POZ domain-containing protein;(source:Araport11)	yes
OG16127	SpaSirEsa_Ath	0.00435681	last node	1_1_1_0_0_0	AT3G27310	plant UBX domain-containing protein 1;(source:Araport11)	yes
OG12195	Spa_Sir	0.00437143	Sir	0_1_0_1_0_1	AT3G25140	Nucleotide-diphospho-sugar transferases superfamily protein;(source:Araport11)	yes
OG02488	SpaSir_Esa	0.00442084	Esa	1_0_0_1_1_0	AT2G30970	aspartate aminotransferase 1;(source:Araport11)	yes
OG01642	SpaSir_Esa	0.00445121	Esa	1_0_0_1_1_0	AT4G19210	RNAse l inhibitor protein 2;(source:Araport11)	yes
OG11822	SpaSir_Esa	0.00445331	Esa	1_0_0_1_1_0	AT4G11800	Calcineurin-like metallo-phosphoesterase superfamily protein;(source:Araport11)	yes
OG10321	Spa_Sir	0.00446206	Sir	0_1_0_1_0_1	AT5G53850	haloacid dehalogenase-like hydrolase family protein;(source:Araport11)	yes
OG13649	SpaSir_Esa	0.00448375	Esa	1_0_0_1_1_0	AT1G16610	arginine/serine-rich 45;(source:Araport11)	yes
OG01274	SpaSir_Esa	0.00449663	Esa	1_0_0_1_1_0	AT4G24680	modifier of snc1;(source:Araport11)	yes
OG16110	SpaSirEsa_Ath	0.00452003	last node	1_1_1_0_0_0	AT3G27530	golgin Putative 6;(source:Araport11)	yes
OG14861	SpaSirEsa_Ath	0.00453558	last node	1_1_1_0_0_0	AT1G01910	P-loop containing nucleoside triphosphate hydrolases superfamily protein;(source:Araport11)	yes
OG02576	SpaSirEsa_Ath	0.00457306	last node	1_1_1_0_0_0	AT2G32020	Acyl-CoA N-acyltransferases (NAT) superfamily protein;(source:Araport11)	yes
OG08856	SpaSirEsa_Ath	0.00461251	last node	1_1_1_0_0_0	AT5G10540	Zincin-like metalloproteases family protein;(source:Araport11)	yes
OG11348	Spa_Sir	0.00463993	Sir	0_1_0_1_0_1	AT1G34750	Protein phosphatase 2C family protein;(source:Araport11)	yes
OG15371	SpaSirEsa_Ath	0.00482164	last node	1_1_1_0_0_0	AT5G62000	auxin response factor 2;(source:Araport11)	yes
OG08949	Spa_Sir	0.00487802	Spa	0_0_1_0_1_1	AT5G11710	ENTH/VHS family protein;(source:Araport11)	yes
OG13957	SpaSirEsa_Ath	0.00488775	last node	1_1_1_0_0_0	AT1G12500	Nucleotide-sugar transporter family protein;(source:Araport11)	yes
OG08261	Spa_Sir	0.00489681	Spa	0_0_1_0_1_1	AT5G02270	non-intrinsic ABC protein 9;(source:Araport11)	yes
OG14295	SpaSir_Esa	0.00491248	Esa	1_0_0_1_1_0	AT1G08450	calreticulin 3;(source:Araport11)	yes
OG17173	SpaSir_Esa	0.00499396	Esa	1_0_0_1_1_0	AT1G64550	general control non-repressible 3;(source:Araport11)	yes
OG16666	SpaSirEsa_Ath	0.00500593	last node	1_1_1_0_0_0	AT1G53300	tetratricopetide-repeat thioredoxin-like 1;(source:Araport11)	yes
OG15091	Spa_Sir	0.00504318	Sir	0_1_0_1_0_1	AT5G65290	LMBR1-like membrane protein;(source:Araport11)	yes
OG04502	SpaSir_Esa	0.00510452	Esa	1_0_0_1_1_0	AT3G18560	hypothetical protein;(source:Araport11)	yes
OG05025	SpaSirEsa_Ath	0.00514979	last node	1_1_1_0_0_0	AT3G12360	Ankyrin repeat family protein;(source:Araport11)	yes
OG13837	SpaSirEsa_Ath	0.00515031	last node	1_1_1_0_0_0	AT1G14080	fucosyltransferase 6;(source:Araport11)	yes
OG01538	Spa_Sir	0.00515165	Sir	0_1_0_1_0_1	AT4G21150	ribophorin II (RPN2) family protein;(source:Araport11)	yes
OG17669	Spa_Sir	0.00515657	Sir	0_1_0_1_0_1	AT1G79940	DnaJ / Sec63 Brl domains-containing protein;(source:Araport11)	yes
OG01249	SpaSir_Esa	0.00516103	Esa	1_0_0_1_1_0	AT4G24960	HVA22 homologue D;(source:Araport11)	yes
OG03490	Spa_Sir	0.00518138	Sir	1_0_1_1_0_1	AT2G43070	SIGNAL PEPTIDE PEPTIDASE-LIKE 3;(source:Araport11)	yes
OG18705	Spa_Sir	0.00524997	Spa	0_0_1_0_1_1	AT1G68150	WRKY DNA-binding protein 9;(source:Araport11)	yes
OG02441	Spa_Sir	0.00525131	Sir	1_0_1_1_0_1	AT2G30270	LURP-one-like protein (DUF567);(source:Araport11)	yes
OG17275	Spa_Sir	0.00527442	Sir	1_0_1_1_0_1	AT1G63090	phloem protein 2-A11;(source:Araport11)	yes
OG15234	SpaSir_Esa	0.00528112	SpaSir	0_1_1_1_1_0	AT5G63680	Pyruvate kinase family protein;(source:Araport11)	yes
OG09995	SpaSirEsa_Ath	0.00533617	last node	1_1_1_0_0_0	AT5G58070	temperature-induced lipocalin;(source:Araport11)	yes
OG06126	Spa_Sir	0.00535419	Spa	0_0_1_0_1_1	AT5G39670	Calcium-binding EF-hand family protein;(source:Araport11)	yes
OG01856	Spa_Sir	0.00536321	Sir	1_0_1_1_0_1	AT4G16760	acyl-CoA oxidase 1;(source:Araport11)	yes
OG00006	Spa_Sir	0.00538831	Sir	0_1_0_1_0_1	AT4G38200	SEC7-like guanine nucleotide exchange family protein;(source:Araport11)	yes
OG00336	SpaSirEsa_Ath	0.0054091	last node	1_1_1_0_0_0	AT4G35800	RNA polymerase II large subunit;(source:Araport11)	yes
OG03003	SpaSir_Esa	0.00540959	Esa	1_0_0_1_1_0	AT2G37340	arginine/serine-rich zinc knuckle-containing protein 33;(source:Araport11)	yes
OG15308	SpaSirEsa_Ath	0.0054571	last node	1_0_1_1_0_1	AT5G62740	SPFH/Band 7/PHB domain-containing membrane-associated protein family;(source:Araport11)	yes
OG06329	SpaSir_Esa	0.00547543	Esa	1_0_0_1_1_0	AT2G21170	triosephosphate isomerase;(source:Araport11)	yes
OG15862	SpaSir_Esa	0.00552646	SpaSir	0_1_1_1_1_0	AT5G49210	stress response NST1-like protein;(source:Araport11)	yes
OG00363	Spa_Sir	0.00553442	Sir	1_0_1_1_0_1	AT4G35490	mitochondrial ribosomal protein L11;(source:Araport11)	yes
OG12783	SpaSir_Esa	0.00560134	Esa	1_0_0_1_1_0	AT1G29330	ER lumen protein retaining receptor family protein;(source:Araport11)	yes
OG04385	SpaSir_Esa	0.00564408	Esa	1_0_0_1_1_0	AT3G19910	RING/U-box superfamily protein;(source:Araport11)	yes
OG16319	SpaSirEsa_Ath	0.00585036	last node	1_1_1_0_0_0	AT2G03240	EXS (ERD1/XPR1/SYG1) family protein;(source:Araport11)	yes
OG13639	SpaSirEsa_Ath	0.00587163	last node	1_1_1_0_0_0	AT1G16740	Ribosomal protein L20;(source:Araport11)	yes
OG03165	SpaSir_Esa	0.00589404	Esa	1_0_0_1_1_0	AT2G39050	hydroxyproline-rich glycoprotein family protein;(source:Araport11)	yes
OG03932	SpaSir_Esa	0.00592228	Esa	1_0_0_1_1_0	AT2G27310	F-box family protein;(source:Araport11)	yes
OG13058	SpaSir_Esa	0.00601465	SpaSir	0_1_1_1_1_0	AT1G26820	ribonuclease 3;(source:Araport11)	yes
OG10339	Spa_Sir	0.00602157	Sir	0_1_0_1_0_1	AT5G53550	YELLOW STRIPE like 3;(source:Araport11)	yes
OG04181	SpaSirEsa_Ath	0.00613487	last node	1_1_1_0_0_0	AT3G22680	RNA-DIRECTED DNA METHYLATION 1;(source:Araport11)	yes
OG18280	SpaSirEsa_Ath	0.00614182	last node	1_1_1_0_0_0	AT1G73430	sec34-like family protein;(source:Araport11)	yes
OG00261	Spa_Sir	0.00624647	Sir	0_1_0_1_0_1	AT4G36860	LIM domain-containing protein;(source:Araport11)	yes
OG17281	SpaSirEsa_Ath	0.00628226	last node	1_1_1_0_0_0	AT1G63010	Major Facilitator Superfamily with SPX (SYG1/Pho81/XPR1) domain-containing protein;(source:Araport11)	yes
OG13484	Spa_Sir	0.00629454	Spa	0_0_1_0_1_1	AT1G18740	ROH1, putative (DUF793);(source:Araport11)	yes
OG07321	SpaSir_Esa	0.0063304	Esa	1_0_0_1_1_0	AT3G47960	Major facilitator superfamily protein;(source:Araport11)	yes
OG04032	SpaSirEsa_Ath	0.00649324	last node	1_1_1_0_0_0	AT2G20060	Ribosomal protein L4/L1 family;(source:Araport11)	yes
OG00363	SpaSirEsa_Ath	0.00656177	last node	1_0_1_1_0_1	AT4G35490	mitochondrial ribosomal protein L11;(source:Araport11)	yes
OG04569	Spa_Sir	0.00656636	Sir	1_0_1_1_0_1	AT3G17820	glutamine synthetase 1.3;(source:Araport11)	yes
OG17725	SpaSirEsa_Ath	0.00658026	last node	1_0_1_1_0_1	AT1G80450	VQ motif-containing protein;(source:Araport11)	yes
OG08199	Spa_Sir	0.00664507	Sir	0_1_0_1_0_1	AT5G01600	ferretin 1;(source:Araport11)	yes
OG01657	SpaSir_Esa	0.00664878	Esa	1_0_0_1_1_0	AT4G19040	ENHANCED DISEASE RESISTANCE 2;(source:Araport11)	yes
OG15028	Spa_Sir	0.00671699	Spa	0_0_1_0_1_1	AT5G67520	adenosine-5-phosphosulfate (APS) kinase 4;(source:Araport11)	yes
OG14282	Spa_Sir	0.00675161	Sir	1_0_1_1_0_1	AT1G08580	hypothetical protein;(source:Araport11)	yes
OG10128	Spa_Sir	0.00680799	Spa	0_0_1_0_1_1	AT5G56260	Ribonuclease E inhibitor RraA/Dimethylmenaquinone methyltransferase;(source:Araport11)	yes
OG12691	Spa_Sir	0.00680973	Spa	0_0_1_0_1_1	AT1G30620	NAD(P)-binding Rossmann-fold superfamily protein;(source:Araport11)	yes
OG09783	SpaSirEsa_Ath	0.00682738	last node	1_1_1_0_0_0	AT5G60800	Heavy metal transport/detoxification superfamily protein;(source:Araport11)	yes
OG11032	Spa_Sir	0.0068831	Sir	1_0_1_1_0_1	AT2G44160	methylenetetrahydrofolate reductase 2;(source:Araport11)	yes
OG12272	Spa_Sir	0.00690676	Spa	0_0_1_0_1_1	AT3G24170	glutathione-disulfide reductase;(source:Araport11)	yes
OG01898	Spa_Sir	0.00702376	Spa	0_0_1_0_1_1	AT4G16370	oligopeptide transporter;(source:Araport11)	yes
OG15201	SpaSir_Esa	0.00709357	Esa	1_0_0_1_1_0	AT5G64130	cAMP-regulated phosphoprotein 19-related protein;(source:Araport11)	yes
OG17236	SpaSir_Esa	0.00710921	Esa	1_0_0_1_1_0	AT1G63690	SIGNAL PEPTIDE PEPTIDASE-LIKE 2;(source:Araport11)	yes
OG11472	SpaSir_Esa	0.00711884	Esa	1_0_0_1_1_0	AT4G01150	CURVATURE THYLAKOID 1A-like protein;(source:Araport11)	yes
OG09703	SpaSirEsa_Ath	0.00714189	last node	1_1_1_0_0_0	AT5G21940	hybrid signal transduction histidine kinase M-like protein;(source:Araport11)	yes
OG09771	Spa_Sir	0.00717177	Sir	0_1_0_1_0_1	AT5G22875	transmembrane protein;(source:Araport11)	yes
OG12882	SpaSir_Esa	0.0071731	Esa	1_0_0_1_1_0	AT1G27770	autoinhibited Ca2+-ATPase 1;(source:Araport11)	yes
OG16665	Spa_Sir	0.00718491	Spa	0_0_1_0_1_1	AT1G53310	phosphoenolpyruvate carboxylase 1;(source:Araport11)	yes
OG13116	Spa_Sir	0.00718643	Sir	0_1_0_1_0_1	AT1G23800	aldehyde dehydrogenase 2B7;(source:Araport11)	yes
OG04695	SpaSir_Esa	0.00733331	Esa	1_0_0_1_1_0	AT3G16150	N-terminal nucleophile aminohydrolases (Ntn hydrolases) superfamily protein;(source:Araport11)	yes
OG03089	Spa_Sir	0.00737702	Sir	0_1_0_1_0_1	AT2G38240	2-oxoglutarate (2OG) and Fe(II)-dependent oxygenase superfamily protein;(source:Araport11)	yes
OG14161	SpaSirEsa_Ath	0.00744212	last node	1_1_1_0_0_0	AT1G09960	sucrose transporter 4;(source:Araport11)	yes
OG13102	SpaSir_Esa	0.00745928	Esa	1_0_0_1_1_0	AT1G24050	RNA-processing, Lsm domain-containing protein;(source:Araport11)	yes
OG10411	Spa_Sir	0.00753287	Spa	0_0_1_0_1_1	AT5G52640	heat shock-like protein;(source:Araport11)	yes
OG04370	SpaSir_Esa	0.00769278	SpaSir	0_1_1_1_1_0	AT3G20060	ubiquitin-conjugating enzyme19;(source:Araport11)	yes
OG08783	Spa_Sir	0.00775144	Sir	1_0_1_1_0_1	AT5G09620	Octicosapeptide/Phox/Bem1p family protein;(source:Araport11)	yes
OG00629	SpaSirEsa_Ath	0.00777247	last node	1_0_1_1_0_1	AT4G32400	Mitochondrial substrate carrier family protein;(source:Araport11)	yes
OG04247	SpaSirEsa_Ath	0.00779921	last node	1_1_1_0_0_0	AT3G21630	chitin elicitor receptor kinase 1;(source:Araport11)	yes
OG02659	Spa_Sir	0.00785295	Sir	1_0_1_1_0_1	AT2G33210	heat shock protein 60-2;(source:Araport11)	yes
OG14742	SpaSirEsa_Ath	0.00802938	last node	0_0_1_0_1_1	AT1G02860	SPX (SYG1/Pho81/XPR1) domain-containing protein;(source:Araport11)	yes
OG00356	Spa_Sir	0.00806545	Sir	0_1_0_1_0_1	AT4G35560	Transducin/WD40 repeat-like superfamily protein;(source:Araport11)	yes
OG04332	SpaSir_Esa	0.00811646	SpaSir	0_1_1_1_1_0	AT3G20560	PDI-like 5-3;(source:Araport11)	yes
OG05792	Spa_Sir	0.00818375	Sir	0_1_0_1_0_1	AT3G02630	Plant stearoyl-acyl-carrier-protein desaturase family protein;(source:Araport11)	yes
OG15229	SpaSir_Esa	0.00819499	SpaSir	0_1_1_1_1_0	AT5G63800	Glycosyl hydrolase family 35 protein;(source:Araport11)	yes
OG03662	SpaSirEsa_Ath	0.00821057	last node	0_0_1_0_1_1	AT2G17420	NADPH-dependent thioredoxin reductase A;(source:Araport11)	yes
OG11693	Spa_Sir	0.00822661	Spa	0_0_1_0_1_1	AT4G05390	root FNR 1;(source:Araport11)	yes
OG02293	SpaSir_Esa	0.00838198	Esa	1_0_0_1_1_0	AT2G28200	C2H2-type zinc finger family protein;(source:Araport11)	yes
OG06937	Spa_Sir	0.00881225	Spa	0_0_1_0_1_1	AT3G52880	monodehydroascorbate reductase 1;(source:Araport11)	yes
OG13222	Spa_Sir	0.0088777	Sir	1_0_1_1_0_1	AT1G22270	Trm112p-like protein;(source:Araport11)	yes
OG12887	Spa_Sir	0.00919128	Sir	1_0_1_1_0_1	AT1G27730	salt tolerance zinc finger;(source:Araport11)	yes
OG18003	SpaSirEsa_Ath	0.00924206	last node	0_0_1_0_1_1	AT1G76880	Duplicated homeodomain-like superfamily protein;(source:Araport11)	yes
OG05734	Spa_Sir	0.0093166	Sir	0_1_0_1_0_1	AT3G03280	hypothetical protein;(source:Araport11)	yes
OG00629	Spa_Sir	0.00986857	Sir	1_0_1_1_0_1	AT4G32400	Mitochondrial substrate carrier family protein;(source:Araport11)	yes
OG05459	Spa_Sir	0.00996513	Sir	1_0_1_1_0_1	AT3G06610	DNA-binding enhancer protein-like protein;(source:Araport11)	yes
